# Exploring amino acid functions in a deep mutational landscape

**DOI:** 10.1101/2020.05.26.116756

**Authors:** Alistair Dunham, Pedro Beltrao

## Abstract

Amino acids fulfil a diverse range of roles in proteins, each utilising its chemical properties in different ways in different contexts to create required functions. For example, cysteines form disulphide or hydrogen bonds in different circumstances and charged amino acids do not always make use of their charge. The repertoire of amino acid functions and the frequency at which they occur in proteins remains understudied. Measuring large numbers of mutational consequences, which can elucidate the role an amino acid plays, was prohibitively time consuming until recent developments in deep mutational scanning. In this study we gathered data from 28 deep mutational scanning studies, covering 6291 positions in 30 proteins, and used the consequences of mutation at each position to define a mutational landscape. We demonstrated rich relationships between this landscape and biophysical or evolutionary properties. Finally, we identified 100 functional amino acid subtypes with a data-driven clustering analysis and studied their features, including their frequencies and chemical properties such as tolerating polarity, hydrophobicity or being intolerant of charge or specific amino acids. The mutational landscape and amino acid subtypes provide a foundational catalogue of amino acid functional diversity, which will be refined as the number of studied protein positions increases.
