## Supplementary material for "Exploring amino acid functions in a deep mutational landscape": Table S1

### Sheet: Study Summaries
Study	Species	Gene	Uniprot ID	Structure Model	PDB ID	Unfiltered Positions	Unfiltered Variants	Positions in Structure Model	Experiment	Multiple Conditions	Mutli-Variant Averaging	Transformation	Filtered?	Filter Reason
Ahler et al. 2019	H. sapiens	Src	P12931	X-Ray	1fmk	158	2774	0.816456	Coupled yeast growth			-x	No
Araya et al. 2012	H. sapiens	YAP1	P46937	Homology model	6jk1.1.A	29	454	1	ligand binding		2	None	No
Ashenberg et al. 2017	Influenza	NP	I6TAH8	Homology model	2q06.2.A	498	9462	0.953815	Complement			None	Yes	Only reports relative selection when grown in cell with and without MxA, effectively normalising away most selective effects. Consequently the score doesn't align with full fitness (because it wasn't meant to) and shows no correlation with SIFT scores.
Bandaru et al. 2017	H. sapiens	Ras	P01112	X-Ray	6q21	165	3300	1	Coupled growth			x/ln(2)	No
Bolognesi et al. 2019	H. sapiens	TDP43	Q13148			52	796	0	Growth			-x/ln(2)	Yes	Measures toxicity of a prion like protein, which not really related to normal function
Brenan et al. 2016	H. sapiens	MAPK1	P28482	X-Ray	3sa0	359	6810	0.986072	Growth	Used the condition tested in the absence of drugs		-x	Yes	Experimental setup leads to many substitutions with positive ER values, whichare thought to be GOF variants. However in real organisms many GOF changesare still deleterious
Dorrity et al. 2018	S. cerevisiae	STE12	P13574	Homology model	6dmp.1.A	13	195	0	Mating and invasion efficiency, measured by proxy growth through plasmid count	Take the worst of both conditions, since both test essential function (niche invasion and mating)	4	None	No
Doud et al. 2015	Influenza	NP	I6TAH8	Homology model	2q06.2.A	498	9960	0.953815	Growth			log2(x_mut_i/x_wt_i)	No
Findlay et al. 2014	H. sapiens	DBR1	Q9UK59	Homology model	4peg.1.A	3	60	1	Growth	Average biological replciates		None	No
Findlay et al. 2018	H. sapiens	BRCA1	P38398	Solution NMR	1jm7	0	0		Complement	Average over codon variants resulting in the same AA change		None	Yes	Only made single nucleotide substitutions, leading to low coverage - all positions have <15 variants
Firnberg et al. 2014	E. coli	TEM1	Q6SJ61	X-Ray	1m40	270	5201	0.918519	Coupled Growth			log2(x)	Yes	Essentially identical to Steinberg et al. 2016, but with slightly fewer variants
Giacomelli et al. 2018	H. sapiens	TP53	P04637	X-Ray	3q05	393	7856	0.547074	Complement	Use P53 NULL, etoposide condition, which selects for functional P53.		-x	No
Hartman et al. 2018	Bacteriophage MS2	CP	P03612	X-Ray	1msc	124	2415	0.991935	Viral coat assembly			(x - mean(x_wt))/log10(2)	No
Heredia et al. 2018	H. sapiens	CCR5	P51681	Cryo-EM	6met	351	6990	0.883191	Surface expression and HIV-1 blocking antibody 2D7 affinity via FACS	Average replicates and conditions (0.61 correlation)		None	No
Heredia et al. 2018	H. sapiens	CXCR4	P61073	X-Ray	3odu	351	6996	0.831909	Surface expression and HIV-1 blocking antibody 2D7 affinity via FACS	Average replicates and conditions (0.48 correlation)		None	No
Hietpas et al. 2011	S. cerevisiae	HSP90	P02829	X-Ray	2cg9	9	180	1	Growth			None	No
Jiang et al. 2013	S. cerevisiae	HSP90	P02829	X-Ray	2cg10	9	180	1	Complement			log2(x)	No
Jones et al. 2019	H. sapiens	ADRB2	P07550	Homology model	6e67.2.A	412	7800	0.81068	Expression of reporter gene			log2(x/mean(x | BLOSUM62 >= 2))	No
Kelsic et al. 2016	E. coli	infA	P69222	Cryo-EM	1zo1	72	1440	0.0694444	Growth			VAMP-seq	No
Kitzman et al. 2015	S. cerevisiae	GAL4	P04386	X-Ray	3coq	64	1260	0.90625	Coupled growth	Average over various time period replicates		log2(x)	No
Lee et al. 2018	Influenza	HA	P03437	X-Ray	3hmg	566	11320	0.765018	Growth			log2(x_mut_i / x_wt_i)	No
Matreyek et al. 2018	H. sapiens	PTEN	P60484	X-Ray	1d5r	122	2042	0.819672	VAMP-seq			VAMP-seq	No
Matreyek et al. 2018	H. sapiens	TPMT	P51580	X-Ray	2bzg	187	3193	0.919786	VAMP-seq			VAMP-seq	No
Melamed et al. 2013	S. cerevisiae	PAB1	P04147	Cryo-EM	6r5k	70	1128	1	Growth			None	No
Melnikov et al. 2014	E. coli	APH3II	Q08JA8	X-Ray	1nd4	264	5280	0.965909	Coupled growth	Select concentration of each drug based on bimodality of resultant ER distribution (Ami: 0.5, G418/Kan/Neo: 0.25, Paro/Ribo: 0.125) and then average drugs other than Ami		Processed from counts	No
Mishra et al. 2016	S. cerevisiae	HSP90	P02829	X-Ray	2cg10	228	4532	0.938596	Growth			None	No
Olson et al. 2014	Streptococcus	Protein G	P19909	Solution NMR	2oed	55	1045	0.890909	Ligand binding			Processed from counts	No
Roscoe et al. 2013	S. cerevisiae	UBI	P0CG63	Homology model	5b83.1.A	58	1103	1	Growth			None	No
Roscoe & Bolon 2014	S. cerevisiae	UBI	P0CG63	Homology model	5b83.1.A	71	1395	1	Reactivity			None	No
Sarkisyan et al. 2016	A. victoria	GFP	P42212	X-Ray	5dtx	0	0		Flourescence level		4	log2(x/F_wt)	Yes	Low coverage - all positions have <15 variants
Starita et al. 2013	M. musculus	UBE4B	Q9ES00	Homology model	3m62.1.A	34	516	0.941176	Activity		3	None	No
Starita et al. 2015	H. sapiens	BRCA1	P38398	Solution NMR	1jm7	237	4262	0.396624	Ligand binding (Y2H) and E3 activity	Used E3 ubiquitin ligase activity assay because it detects most BARD1 binding effects plus others.		log2(x_e3)	No
Steinberg & Ostermeier 2016	E. coli	TEM1	Q6SJ61	X-Ray	1m40	272	5275	0.919118	Concentration of beta-lactam			log2(x)	No
Sun et al. 2018	H. sapiens	CBS	P35520	X-Ray	4l0d	550	10450	0.861818	Coupled growth			VAMP-seq	No
Wagenaar et al. 2014	H. sapiens	BRAF	P15056			0	0		Complement			-log2(x)	Yes	Selecting for drug resistance in oncogenic state, which doesn't align with normal function
Weile et al. 2017	H. sapiens	CALM1	P0DP23	X-Ray	3wfn	149	2831	0.946309	Complement			VAMP-seq	No
Weile et al. 2017	H. sapiens	SUMO1	P63165	Solution NMR	2n1a	101	1919	1	Complement			VAMP-seq	No
Weile et al. 2017	H. sapiens	TPK1	Q9H3S4	Homology model	2f17.1.A	243	4617	1	Complement			VAMP-seq	No
Weile et al. 2017	H. sapiens	UBE2I	P63279	X-Ray	2pe6	158	3002	1	Complement			VAMP-seq	No
Wrenbeck et al. 2017	P. aeruginosa	amiE	P11436	X-Ray	2uxy	341	6757	0.997067	Coupled growth	Average over drug conditions		None	No

### Sheet: Notes
Study	Citation for the study
Gene	Gene the study covers
Unfiltered Positions	Number of positions with enough variants for us to include them (>=15, including nonsense)
Unfiltered Variants	Number of variants at those positions
Experiment	Overview of the experiment type
Multiple Conditions	Processing used for multiple conditions, if applicable
Mutli-Variant Averaging	Maximum number of mutations a sequence could have to be considered when averaging over multi-mutants
Transformation	Tranformation applied to scores. VAMP-seq is the transformation applied to all studies using VAMP-seq type protocols.
Filtered?	Did we filter the study
Filter Reason	If so, why was it filtered
VAMP-seq transform This protocol produces score ranging from 0 (null) -> 1 (wt) -> >1 (beneficial), so first we normalise to exactly that range: y = 1 + (x - 1) / -min(x - 1) and then we apply the log2 transformation to move to the standard scale: log2(y + min(y[y > 0])
